# Assessment of chimeric antigen receptor T (CAR-T) cytotoxicity by droplet microfluidics *in vitro*

**DOI:** 10.1101/2021.12.28.474351

**Authors:** Kuan Un Wong, Jingxuan Shi, Peng Li, Haitao Wang, Yanwei Jia, Chuxia Deng, Lianmei Jang, Ada Hang-Heng Wong

## Abstract

Chimeric antigen receptor T (CAR-T) cells are cytotoxic T cells engineered to specifically kill cancer cells expressing specific target receptor(s). Prior CAR-T efficacy tests include CAR expression analysis by qPCR or ELISA, *in vitro* measurement of interferon-γ (IFNγ) or interleukin-2 (IL-2), and xenograft models. However, the *in vitro* measurements did not reflect CAR-T cytotoxicity, whereas xenograft models are low throughput and costly. Here we presented a robust *in vitro* droplet microfluidic assay for CAR-T cytotoxicity assessment. This method not only enabled assessment of CAR-T cytotoxic activity under different fluid viscosity conditions, but also facilitated measurement of CAR-T expansion and dissection of mechanism of action via phenotype analysis *in vitro*. Furthermore, our data suggested that label-free cytotoxicity analysis is feasible by acquiring data before and after treatment. Hence, this study presented a novel *in vitro* method for assessment of cellular cytotoxicity that could potentially be applied to any cell-kill-cell experiment with varying solvent composition.
