## Supplementary material for "Assessment of chimeric antigen receptor T (CAR-T) cytotoxicity by droplet microfluidics *in vitro*": Data S1

### Sheet: TableS1
TableS1	One-way ANOVA analysis of Nalm6 droplet cell count against different cell categories at 0 h in Batch 1 CAR-T cells
Software	GraphPad Prism v5.1
Test	One-way ANOVA
Parameters	No pairing, ANOVA, Tukey's multiple comparisons, 95% CI
Variable	N6 droplet cell count in 1_-EH1
Aim	Analysis of Nalm6 distribution in different cell categories
LoVis									HiVis
ANOVA	Mean								ANOVA	Mean
F	1.963								F	2.184
p value	0.1209								p value	0.0914
Signifiance	No								Signifiance	No
Brown-Forsythe test	Standard deviation								Brown-Forsythe test	Standard deviation
F	15.85								F	8.176
DFn	3								DFn	3
DFd	188								DFd	188
p value	<0.0001								p value	<0.0001
Significance	Yes								Significance	Yes
Bartlett's test	Standard deviation								Bartlett's test	Standard deviation
Bartlett's statistic (corrected)	81.48								Bartlett's statistic (corrected)	137.1
p value	<0.0001								p value	<0.0001
Significance	Yes								Significance	Yes
Tukey's multiple comparisons test	Single versus Small	Single versus Medium	Single versus Large	Small versus Medium	Small versus Large	Medium versus Large			Tukey's multiple comparisons test	Single versus Small	Single versus Medium	Single versus Large	Small versus Medium	Small versus Large	Medium versus Large
Mean difference	0.7917	0.4167	-1.021	-0.375	-1.813	-1.438			Mean difference	-1.313	-3.313	-3.167	-2	-1.854	0.1458
q	1.419	0.7468	1.83	0.6721	3.249	2.576			q	1.223	3.087	2.951	1.864	1.728	0.1359
DF	188	188	188	188	188	188			DF	188	188	188	188	188	188

### Sheet: TableS2
TableS2	Two-way ANOVA analysis of Nalm6 droplet cell count in different cell categories against well position at 0 h in Batch 1 CAR-T cells
Software	GraphPad Prism v5.1
Test	Two-way ANOVA
Parameters	No pairing, ANOVA, multiple comparisons of cell means within each row, Tukey's multiple comparisons
Variable	N6 droplet cell count in 1_-EH1
Aim	Analysis of correlation between Nalm6 distribution and well position on chip
LoVis									HiVis
ANOVA	Well	Cell category							ANOVA	Well	Cell category
SS	767.9	88.02							SS	3406	362.2
DF	47	3							DF	47	3
MS	16.34	29.34							MS	72.48	120.7
F	1.129	2.027							F	1.463	2.437
DFn	47	3							DFn	47	3
DFd	141	141							DFd	141	141
p value	0.2908	0.1129							p value	0.0465	0.0672
Significance	No	No							Significance	Yes	No
Tukey's multiple comparisons test									Tukey's multiple comparisons test
Well	Single versus Small	Single versus Medium	Single versus Large	Small versus Medium	Small versus Large	Medium versus Large	Total Nalm6 cells		Well	Single versus Small	Single versus Medium	Single versus Large	Small versus Medium	Small versus Large	Medium versus Large	Total Nalm6 cells
1	No	No	No	No	No	No	14		1	No	No	No	No	No	No	59
2	No	No	No	No	No	No	17		2	No	No	No	No	No	No	23
3	No	No	No	No	No	No	10		3	No	No	No	No	No	No	40
4	No	No	No	No	No	No	19		4	No	No	No	No	No	No	16
5	No	No	No	No	No	No	14		5	No	No	No	No	No	No	18
6	No	No	Yes	No	Yes	Yes	27		6	No	No	No	No	No	No	25
7	No	No	No	No	No	No	10		7	No	No	No	No	No	No	28
8	No	No	No	No	No	No	12		8	No	No	No	No	No	No	32
9	No	No	No	No	No	No	14		9	No	No	No	No	No	No	35
10	No	No	No	No	No	No	11		10	No	No	No	No	No	No	30
11	No	No	No	No	No	No	12		11	No	No	No	No	No	No	21
12	No	No	No	No	No	No	12		12	No	No	No	No	No	No	15
13	No	No	No	No	No	No	5		13	No	No	No	No	No	No	15
14	No	No	No	No	No	No	22		14	No	No	No	No	No	No	20
15	No	No	No	No	No	No	34		15	No	No	No	No	No	No	24
16	No	No	No	No	No	No	8		16	No	No	No	No	No	No	25
17	No	No	No	No	No	No	24		17	No	No	No	No	No	No	39
18	No	No	No	No	No	No	18		18	No	No	No	No	No	No	33
19	No	No	No	No	No	No	6		19	No	No	No	No	No	No	22
20	No	No	No	No	No	No	18		20	No	No	No	No	No	No	15
21	No	No	No	No	No	No	8		21	No	No	No	No	No	No	17
22	No	No	No	No	No	No	13		22	No	No	No	No	No	No	15
23	No	No	No	No	No	No	21		23	No	Yes	Yes	Yes	Yes	No	74
24	No	Yes	No	Yes	No	Yes	17		24	No	No	Yes	No	No	No	57
25	No	No	No	No	No	No	12		25	No	No	No	No	No	No	12
26	No	No	No	No	No	No	17		26	No	No	No	No	No	No	12
27	No	No	No	No	No	No	12		27	No	No	No	No	No	No	13
28	No	No	No	No	No	No	35		28	No	No	No	No	No	No	18
29	No	No	No	No	No	No	14		29	No	No	No	No	No	No	33
30	No	No	Yes	No	Yes	No	27		30	No	No	No	No	No	No	14
31	No	No	No	No	No	No	20		31	No	No	Yes	No	Yes	No	60
32	No	No	No	No	No	No	16		32	No	No	No	No	No	No	32
33	No	No	No	No	No	No	7		33	No	No	No	No	No	No	45
34	No	No	No	No	No	No	7		34	No	No	No	No	No	No	23
35	No	No	No	No	No	No	19		35	No	No	No	No	No	No	13
36	No	No	Yes	No	Yes	Yes	24		36	No	No	No	No	No	No	6
37	No	No	No	No	No	No	21		37	No	No	No	No	No	No	14
38	No	No	Yes	No	Yes	Yes	37		38	No	No	No	No	No	No	16
39	No	No	No	No	No	No	35		39	No	No	No	No	No	No	43
40	No	No	No	No	No	No	12		40	No	No	Yes	No	Yes	Yes	79
41	No	No	No	No	No	No	7		41	No	No	No	No	No	No	31
42	No	No	No	No	No	No	15		42	No	No	No	No	No	No	46
43	No	No	No	No	No	No	25		43	No	No	No	No	No	No	31
44	No	No	No	No	No	No	9		44	No	No	No	No	No	No	12
45	No	No	No	No	No	No	14		45	No	No	No	No	No	No	26
46	No	No	No	No	No	No	9		46	No	No	No	No	No	No	22
47	No	No	No	No	No	No	7		47	No	No	No	No	No	No	5
48	No	No	No	No	No	No	20		48	No	No	No	No	No	No	2

### Sheet: TableS3
TableS3	Two-way ANOVA analysis of Nalm6 droplet cell count difference between 0 h and 24 h in different cell categories against well position in Batch 1 CAR-T cells
Software	GraphPad Prism v5.1
Test	Two-way ANOVA
Parameters	No pairing, ANOVA, multiple comparisons of cell means within each row, Tukey's multiple comparisons
Variable	N6 droplet cell count in 2_+EH1
Aim	Analysis of correlation between CAR-T cytotoxicity and well position on chip
LoVis									HiVis
ANOVA	Well	Cell category							ANOVA	Well	Cell category
SS	455.1	70.39							SS	1140	4195
DF	47	3							DF	47	3
MS	9.683	23.46							MS	24.26	1398
F	0.6721	1.629							F	0.6337	36.53
DFn	47	3							DFn	47	3
DFd	141	141							DFd	141	141
p value	0.9414	0.1855							p value	0.9638	<0.0001
Significance	No	No							Significance	No	Yes
Tukey's multiple comparisons test									Tukey's multiple comparisons test
Well	Single versus Small	Single versus Medium	Single versus Large	Small versus Medium	Small versus Large	Medium versus Large			Well	Single versus Small	Single versus Medium	Single versus Large	Small versus Medium	Small versus Large	Medium versus Large
1	No	No	No	No	No	No			1	No	No	No	No	No	Yes
2	No	No	No	No	No	No			2	No	No	No	No	No	No
3	No	No	No	No	No	No			3	No	No	No	No	No	No
4	No	No	No	No	No	No			4	No	No	No	No	No	No
5	No	No	No	No	No	No			5	No	No	No	No	No	No
6	No	No	No	No	No	Yes			6	No	No	No	No	No	No
7	No	No	No	No	No	No			7	No	No	Yes	No	Yes	Yes
8	No	No	No	No	No	No			8	No	No	No	No	No	No
9	No	No	No	No	No	No			9	No	No	No	No	No	No
10	No	No	No	No	No	No			10	No	No	No	No	No	No
11	No	No	No	No	No	No			11	No	No	No	No	No	No
12	No	No	No	No	No	No			12	No	No	No	No	No	No
13	No	No	No	No	No	No			13	No	No	No	No	No	No
14	No	No	No	No	No	No			14	No	No	No	No	No	No
15	No	No	No	No	No	No			15	No	No	No	No	No	No
16	No	No	No	No	No	No			16	No	No	No	No	No	No
17	No	No	No	No	No	No			17	No	No	No	No	No	No
18	No	No	No	No	No	No			18	No	No	No	No	No	No
19	No	No	No	No	No	No			19	No	No	No	No	No	No
20	No	No	No	No	No	No			20	No	No	No	No	No	No
21	No	No	No	No	No	No			21	No	No	Yes	No	No	No
22	No	No	No	No	No	No			22	No	No	No	No	No	No
23	No	No	No	No	No	No			23	No	Yes	No	Yes	No	Yes
24	No	No	No	No	No	Yes			24	No	No	No	No	No	No
25	No	No	No	No	No	No			25	No	No	No	No	No	No
26	No	No	No	No	No	No			26	No	No	No	No	No	No
27	No	No	No	No	No	No			27	No	No	No	No	No	No
28	No	No	No	No	No	No			28	No	No	No	No	No	No
29	No	No	No	No	No	No			29	No	No	No	No	No	No
30	No	No	No	No	No	No			30	No	No	No	No	No	No
31	No	No	No	No	No	No			31	No	No	No	No	No	No
32	No	No	No	No	No	No			32	No	No	No	No	No	Yes
33	No	No	No	No	No	No			33	No	No	Yes	No	Yes	Yes
34	No	No	No	No	No	No			34	No	No	Yes	No	Yes	No
35	No	No	No	No	No	Yes			35	No	No	Yes	No	No	Yes
36	No	No	No	No	No	No			36	No	No	No	No	No	No
37	No	No	No	No	No	No			37	No	No	No	No	No	No
38	No	No	No	No	No	No			38	No	No	Yes	No	No	No
39	No	No	No	No	No	No			39	No	No	Yes	No	No	Yes
40	No	No	No	No	No	No			40	No	No	No	No	No	No
41	No	No	No	No	No	No			41	No	No	No	No	Yes	Yes
42	No	No	No	No	No	No			42	No	No	No	No	Yes	No
43	No	No	No	No	No	No			43	No	No	No	No	No	No
44	No	No	No	No	No	No			44	No	No	No	No	No	No
45	No	No	No	No	No	No			45	No	No	No	No	Yes	No
46	No	No	No	No	No	No			46	No	No	No	No	No	Yes
47	No	No	No	No	No	No			47	No	No	No	No	No	No
48	No	No	No	No	No	No			48	No	No	No	No	No	No

### Sheet: TableS4
TableS4	Pearson correlation analysis of Nalm6 droplet cell viability between analyses with and without consideration of EH1 labelling in Batch 1 CAR-T cells
Software	GraphPad Prism v5.1
Test	Correlation
Parameters	Pearson correlation coefficients, 1-tailed, 95% CI
Variable	N6 droplet cell viability in 1_-EH1 versus 2_+EH1
Aim	Analysis of the contribution of EH1 labelling to overall CAR-T cytotoxicity
LoVis			HiVis
Correlation coefficient	Per well		Correlation coefficient	Per well
Pearson's coefficient	0.92		Pearson's coefficient	0.906
p value	1.4e-20		p value	4.1e-19
Significance	No		Significance	No

### Sheet: TableS5
TableS5	Pearson correlation analysis of Nalm6 droplet cell count between analyses with and without consideration of EH1 labelling at 0 h and 24 h in Batch 1 CAR-T cells
Software	GraphPad Prism v5.1
Test	Correlation
Parameters	Pearson correlation coefficients, 1-tailed, 95% CI
Variable	N6 droplet cell count in 1_-EH1 versus 2_+EH1
Aim	Analysis of the contribution of EH1 labelling to Nalm6 occupancy in different cell categories before and after treatment
LoVis	0 h					HiVis	0 h
Correlation coefficient	Single	Small	Medium	Large		Correlation coefficient	Single	Small	Medium	Large
Pearson's coefficient	0.998	1	0.994	0.998		Pearson's coefficient	0.996	0.996	0.997	0.997
p value	0	0	0	0		p value	0	0	0	0
Significance	No	No	No	No		Significance	No	No	No	No
LoVis	24 h					HiVis	24 h
Correlation coefficient	Single	Small	Medium	Large		Correlation coefficient	Single	Small	Medium	Large
Pearson's coefficient	0.997	0.996	0.973	0.933		Pearson's coefficient	0.97	0.944	0.951	0.957
p value	0	0	2.7e-31	2.4e-22		p value	3.5e-30	3.6e-24	2.2e-25	1.1e-26
Significance	No	No	No	No		Significance	No	No	No	No

### Sheet: TableS6
TableS6	Comparison of CAR-T expansion between low viscosity medium and high viscosity medium in Batch 1 CAR-T cells
Software	GraphPad Prism v5.1
Test	t test
Parameters	Unpaired, parametric test, with Welch's correction, 2-tailed
Variable	CT droplet cell count in 1_-EH1
Aim	Analysis of CAR-T expansion between low viscosity medium and high viscosity medium
LoVis			HiVis
Mean	24.08		Mean	-73.56
Median	18.5		Median	-73.5
Minimum	-17		Minimum	-225
Maximum	162		Maximum	16
N	48		N	48
Unpaired t test with Welch's correction
p value	<0.0001
Signifiance	Yes
t	10.82
df	77
R squared	0.6035

### Sheet: TableS7
TableS7	Comparison of CAR-T expansion between low viscosity medium and high viscosity medium in Batch 2 CAR-T cells
Software	GraphPad Prism v5.1
Test	t test
Parameters	Unpaired, parametric test, with Welch's correction, 2-tailed
Variable	CT droplet cell count in Batch 2
Aim	Analysis of CAR-T expansion between low viscosity medium and high viscosity medium
LoVis			HiVis
Mean	-3.176		Mean	-6.818
Median	-2		Median	-4.5
Minimum	-25		Minimum	-34
Maximum	17		Maximum	25
N	17		N	22
Unpaired t test with Welch's correction
p value	0.4002
Signifiance	No
t	0.8511
df	36.95
R squared	0.01922
